# Chemical genetics of AGC-kinases reveals shared targets of Ypk1, Protein Kinase A and Sch9

**DOI:** 10.1101/756841

**Authors:** Michael Plank, Mariya Perepelkina, Markus Müller, Stefania Vaga, Xiaoming Zou, Marina Berti, Jacques Saarbach, Steven Haesendonckx, Nicolas Winssinger, Ruedi Aebersold, Robbie Loewith

## Abstract

Protein phosphorylation cascades play a central role in the regulation of cell growth and protein kinases PKA, Sch9 and Ypk1 take centre stage in regulating this process in *S. cerevisiae*. To understand how these kinases co-ordinately regulate cellular functions we compared the phospho-proteome of exponentially growing cells without and with acute chemical inhibition of PKA, Sch9 and Ypk1. Sites hypo-phosphorylated upon PKA and Sch9 inhibition were preferentially located in RRxS/T-motifs suggesting that many are directly phosphorylated by these enzymes. Interestingly, when inhibiting Ypk1 we not only detected several hypo-phosphorylated sites in the previously reported RxRxxS/T-, but also in an RRxS/T-motif. Validation experiments revealed that neutral trehalase Nth1, a known PKA target, is additionally phosphorylated and activated downstream of Ypk1. Signalling through Ypk1 is therefore more closely related to PKA- and Sch9-signalling than previously appreciated and may perform functions previously only attributed to the latter kinases.
