## Supplementary table S2 for "Chemical genetics of AGC-kinases reveals shared targets of Ypk1, Protein Kinase A and Sch9"

### Sheet: Process
PKA
Gene Ontology term	Cluster frequency	Genome frequency	Corrected	FDR	FALSE	Genes annotated to the term
			P-value		Positives
regulation of transcription involved in meiotic cell cycle	4 of 79 genes, 5.1%	4 of 1187 genes, 0.3%	0.01212	0.02	0.02	YDR207C, YFL033C, YOL004W, YMR224C
response to abiotic stimulus	15 of 79 genes, 19.0%	74 of 1187 genes, 6.2%	0.03047	0.02	0.04	YLR006C, YPR065W, YFL033C, YOR051C, YOL004W, YKL062W, YKR072C, YJL141C, YOR140W, YLR113W, YDR001C, YER111C, YLR357W, YAR002W, YOL081W
PKA+Sch9
-
Sch9
-
Ypk1
Gene Ontology term	Cluster frequency	Genome frequency	Corrected	FDR	FALSE	Genes annotated to the term
			P-value		Positives
endocytosis	29 of 270 genes, 10.7%	63 of 1187 genes, 5.3%	0.02944	0.02	0.02	YOR008C, YCR030C, YNL106C, YIR006C, YBL007C, YBL047C, YHR016C, YKL126W, YLL038C, YJL084C, YNR047W, YPL032C, YDL019C, YHR135C, YDR348C, YML052W, YDL146W, YER166W, YNL180C, YNL183C, YBR059C, YDL161W, YKR021W, YDR093W, YOR018W, YMR275C, YLR206W, YOR181W, YBL101C
cell communication	65 of 270 genes, 24.1%	188 of 1187 genes, 15.8%	0.04544	0.01	0.02	YNL127W, YDR372C, YOR370C, YKR019C, YPL089C, YLR187W, YLR096W, YFL033C, YNL047C, YNL027W, YBL047C, YDR422C, YLL021W, YPR095C, YOR014W, YHR135C, YOR051C, YNL267W, YHR102W, YML057W, YDR389W, YLR113W, YJR059W, YER114C, YNL180C, YKL033W, YNL278W, YNL173C, YJL165C, YKL159C, YCL014W, YGL035C, YGL197W, YPL150W, YMR140W, YOR008C, YBR028C, YDR170C, YJL080C, YHR082C, YDR207C, YNL161W, YKL101W, YPL180W, YDR…

### Sheet: Function
PKA
Gene Ontology term	Cluster frequency	Genome frequency	Corrected	FDR	FALSE	Genes annotated to the term
			P-value		Positives
UDP-glucosyltransferase activity	5 of 79 genes, 6.3%	6 of 1187 genes, 0.5%	0.00089	0	0	YLR258W, YMR261C, YML100W, YJL146W, YFR015C
glucosyltransferase activity	5 of 79 genes, 6.3%	6 of 1187 genes, 0.5%	0.00089	0	0	YML100W, YFR015C, YJL146W, YLR258W, YMR261C
UDP-glycosyltransferase activity	5 of 79 genes, 6.3%	8 of 1187 genes, 0.7%	0.0075	0.0133	0.04	YMR261C, YLR258W, YML100W, YFR015C, YJL146W
transferase activity, transferring glycosyl groups	6 of 79 genes, 7.6%	13 of 1187 genes, 1.1%	0.01155	0.01	0.04	YMR261C, YLR258W, YJL146W, YFR015C, YML100W, YPR160W
transferase activity, transferring hexosyl groups	6 of 79 genes, 7.6%	13 of 1187 genes, 1.1%	0.01155	0.008	0.04	YML100W, YPR160W, YFR015C, YJL146W, YMR261C, YLR258W
PKA+Sch9
Gene Ontology term	Cluster frequency	Genome frequency	Corrected	FDR	FALSE	Genes annotated to the term
			P-value		Positives
UDP-glucosyltransferase activity	6 of 199 genes, 3.0%	6 of 1187 genes, 0.5%	0.00462	0	0	YJL146W, YDR074W, YLR258W, YFR015C, YML100W, YMR261C
glucosyltransferase activity	6 of 199 genes, 3.0%	6 of 1187 genes, 0.5%	0.00462	0	0	YFR015C, YDR074W, YLR258W, YJL146W, YMR261C, YML100W
Sch9
Gene Ontology term	Cluster frequency	Genome frequency	Corrected	FDR	FALSE	Genes annotated to the term
			P-value		Positives
UDP-glycosyltransferase activity	6 of 89 genes, 6.7%	8 of 1187 genes, 0.7%	0.00049	0	0	YML100W, YLR258W, YBR038W, YJL146W, YMR261C, YFR015C
UDP-glucosyltransferase activity	5 of 89 genes, 5.6%	6 of 1187 genes, 0.5%	0.0016	0	0	YML100W, YLR258W, YJL146W, YMR261C, YFR015C
glucosyltransferase activity	5 of 89 genes, 5.6%	6 of 1187 genes, 0.5%	0.0016	0	0	YLR258W, YML100W, YFR015C, YMR261C, YJL146W
transferase activity, transferring glycosyl groups	6 of 89 genes, 6.7%	13 of 1187 genes, 1.1%	0.02239	0.005	0.02	YBR038W, YJL146W, YMR261C, YFR015C, YML100W, YLR258W
transferase activity, transferring hexosyl groups	6 of 89 genes, 6.7%	13 of 1187 genes, 1.1%	0.02239	0.004	0.02	YML100W, YLR258W, YBR038W, YJL146W, YMR261C, YFR015C
Ypk1
Gene Ontology term	Cluster frequency	Genome frequency	Corrected	FDR	FALSE	Genes annotated to the term
			P-value		Positives
protein kinase activity	28 of 270 genes, 10.4%	66 of 1187 genes, 5.6%	0.04601	0	0	YNL298W, YDR507C, YHR135C, YPL150W, YJR059W, YDR422C, YHR082C, YBR028C, YKL116C, YNL183C, YKL126W, YLR187W, YAL017W, YNL161W, YLR248W, YLR113W, YKL101W, YBR059C, YLR096W, YMR291W, YFL033C, YLR006C, YHR102W, YNR047W, YCL024W, YHR205W, YJL165C, YNL278W
protein serine/threonine kinase activity	27 of 270 genes, 10.0%	63 of 1187 genes, 5.3%	0.04914	0	0	YHR102W, YFL033C, YNR047W, YCL024W, YJL165C, YHR205W, YNL278W, YNL161W, YLR113W, YLR248W, YKL101W, YMR291W, YBR059C, YLR096W, YHR082C, YNL183C, YKL116C, YBR028C, YKL126W, YLR187W, YAL017W, YDR507C, YNL298W, YHR135C, YDR422C, YPL150W, YJR059W

### Sheet: Component
PKA
-
PKA+Sch9
Gene Ontology term	Cluster frequency	Genome frequency	Corrected	FDR	FALSE	Genes annotated to the term
			P-value		Positives
cytoplasm	174 of 199 genes, 87.4%	873 of 1187 genes, 73.5%	4.45e-05	0	0	YDR211W, YDR017C, YDR505C, YOR307C, YIL135C, YNL074C, YBL047C, YBR068C, YGR162W, YGR152C, YDL099W, YBR138C, YPR019W, YJR092W, YDR293C, YDR028C, YOR070C, YER088C, YIL033C, YHR205W, YOR227W, YER070W, YDR351W, YER079W, YNL243W, YEL015W, YBR028C, YDR001C, YDR409W, YDR266C, YNL297C, YDL225W, YMR291W, YDR074W, YCR077C, YKR090W, YDR356W, YJR005W, YFL004W, YOL129W, YGL181W, YOR352W, YOR337W, YOR188W, YOR…
cell part	199 of 199 genes, 100.0%	1115 of 1187 genes, 93.9%	0.00025	0	0	YDR211W, YDR505C, YOR307C, YDR017C, YIL135C, YNL074C, YBL047C, YGR162W, YBR068C, YGR152C, YDL099W, YPR019W, YBR138C, YJR092W, YDR293C, YPR036W-A, YDR028C, YOR070C, YIL033C, YER088C, YNL175C, YHR205W, YBR083W, YOR227W, YER070W, YER079W, YDR351W, YEL015W, YBR028C, YNL243W, YLR399C, YDR001C, YIL115C, YDR266C, YDR409W, YDL225W, YNL297C, YDR074W, YMR291W, YCR077C, YKR090W, YDR356W, YJR005W, YFL004W, Y…
cell	199 of 199 genes, 100.0%	1117 of 1187 genes, 94.1%	0.00038	0	0	YNL175C, YER088C, YIL033C, YHR205W, YBR083W, YER070W, YOR227W, YNL243W, YBR028C, YEL015W, YLR399C, YDR351W, YER079W, YIL135C, YBL047C, YNL074C, YGR162W, YBR068C, YDR211W, YOR307C, YDR505C, YDR017C, YBR138C, YPR019W, YGR152C, YDL099W, YDR293C, YJR092W, YOR070C, YPR036W-A, YDR028C, YGL181W, YFL004W, YOL129W, YOR337W, YOR352W, YOR204W, YMR205C, YPL226W, YOL130W, YOR188W, YOR298C-A, YDR001C, YDR266C,…
intracellular	196 of 199 genes, 98.5%	1092 of 1187 genes, 92.0%	0.00466	0	0	YBR172C, YML100W, YDR135C, YGL139W, YMR105C, YKL062W, YMR221C, YOR233W, YJR123W, YJR056C, YBR212W, YBL058W, YBR001C, YOL061W, YBL054W, YPR072W, YBL061C, YNL265C, YPR008W, YML057W, YKR077W, YLL048C, YPR172W, YGR270W, YBL042C, YOR140W, YER169W, YFR034C, YLR249W, YDR335W, YOR018W, YDL195W, YHR039C, YJL042W, YJL123C, YDL153C, YCR057C, YBL085W, YHR082C, YML059C, YCR012W, YJL146W, YMR261C, YHR065C, YML…
intracellular part	196 of 199 genes, 98.5%	1092 of 1187 genes, 92.0%	0.00466	0	0	YIL047C, YOL004W, YFL033C, YDR169C, YDR283C, YOR052C, YOR083W, YDR259C, YHR073W, YBL011W, YDR229W, YBR130C, YGR186W, YGL049C, YOR008C, YMR165C, YDL051W, YGR199W, YDR507C, YPL124W, YLR258W, YBL046W, YCL032W, YFL028C, YNL102W, YNL101W, YPL085W, YNL309W, YNL118C, YFR015C, YJL165C, YML065W, YHL003C, YFL042C, YDL167C, YKL204W, YLL021W, YOL081W, YBR197C, YER123W, YDR005C, YMR179W, YPL011C, YBL051C, YFL…
Sch9
-
Ypk1
Gene Ontology term	Cluster frequency	Genome frequency	Corrected	FDR	FALSE	Genes annotated to the term
			P-value		Positives
cytoplasm	233 of 270 genes, 86.3%	873 of 1187 genes, 73.5%	3.01e-06	0	0	YNL027W, YNL265C, YAL017W, YBL058W, YGR261C, YML115C, YGR058W, YKL101W, YBR197C, YBR086C, YML016C, YPR185W, YER079W, YNL049C, YDR348C, YNL166C, YIL105C, YER114C, YGL035C, YFL007W, YMR291W, YPR115W, YOR220W, YNL074C, YDR093W, YBL103C, YAL031C, YPR042C, YKL116C, YPR141C, YFR034C, YLR258W, YHR158C, YPL085W, YML100W, YDR266C, YBR059C, YMR205C, YDR505C, YDL195W, YBL101C, YKL204W, YIR006C, YLR096W, YHL…
cell	266 of 270 genes, 98.5%	1117 of 1187 genes, 94.1%	0.02193	0	0	YNL118C, YBR200W, YDR409W, YDR389W, YMR295C, YML057W, YOR370C, YDR001C, YCL043C, YJL020C, YPL070W, YOL059W, YKR019C, YLR006C, YHR016C, YNL116W, YNL298W, YOR051C, YHR103W, YDR186C, YLR138W, YIL112W, YJL129C, YPR190C, YHR097C, YLR309C, YOR014W, YBL067C, YDR096W, YDL122W, YNL161W, YOR052C, YHR135C, YDR033W, YGR237C, YGR156W, YPL180W, YML052W, YMR042W, YML029W, YLR228C, YOL061W, YFR015C, YIL038C, YPL…
cytoplasmic part	171 of 270 genes, 63.3%	634 of 1187 genes, 53.4%	0.03148	0	0	YDR351W, YCL014W, YDL022W, YAR002W, YHR205W, YOR008C, YBL007C, YLR116W, YOR018W, YGR138C, YDR326C, YML017W, YBR068C, YDR372C, YGR116W, YMR221C, YNL233W, YNL267W, YPL019C, YDR363W-A, YHR039C, YJL053W, YJL080C, YGR162W, YNL156C, YPL137C, YNR039C, YMR212C, YDL019C, YNL183C, YGL023C, YGL197W, YML035C, YHR082C, YIR003W, YDR170C, YPL032C, YPR041W, YBL047C, YDR074W, YER119C, YNL180C, YCR023C, YOR181W, Y…
