## Supplementary table S3A for "Chemical genetics of AGC-kinases reveals shared targets of Ypk1, Protein Kinase A and Sch9"

target	sysName	sites	reference [PMID]	comments
Fpk1	YNR047W	S37; T244; S481	19966303	Protein on which consensus motif is based in Muir, 2014
Fpk2	YCR091W	S309	19966303	Protein on which consensus motif is based in Muir, 2014
Orm1	YGR038W	S52;S53	22080611	Protein on which consensus motif is based in Muir, 2014
Orm2	YLR350W	S47; S48	22080611	Protein on which consensus motif is based in Muir, 2014
Lac1	YKL008C	S23	25279700	search for RxRxxS/T
Lag1	YHL003C	S24	25279700	search for RxRxxS/T
Gpd1	YDL022W	S24	22988299	Protein on which consensus motif is based in Muir, 2014
Fps1	YLL043W	S181; S185; S570	26274562	identified in screen in Muir, 2014, i.e. search for RxRxxS/T
Rod1	YOR018W	S138; S807	26920760	search for RxRxxS/T
Ysp2	YDR326C	S44; T518; T1237	29927351	search for RxRxxS/T
Lam4	YHR080C	S401; S667	29927351	search for RxRxxS/T
