## Supplementary table S3B for "Chemical genetics of AGC-kinases reveals shared targets of Ypk1, Protein Kinase A and Sch9"

target	sysName	sites	reference [PMID]	comments
Stb3	YDR169C	S254; S285; S286	21730963	these sites are in R[R/K]xS motif and have been observed by MS; mutation of all these sites abrogates signal with anti-R[R/K]xSp antibody; as unmutated Stb3 gives signal; at least one of these sites should be phosphorylated (Fig. S1A)
Maf1	YDR005C	S90; S101; S177; S178; S209; S210; S179	19684113	[19684113]: The first six of these residues are in R[R/K]xS motif; mutation of the first six partially and together with the last completely abrogates radioactive signal in in vitro kinase assay with Sch9; i.e. at least one of the first six and the last one should be Sch9 target
Rps6	YPL090C/YBR181C	S232; S233	17560372	Rps6-S232A;S233A is unlike Rps6 not phosphorylated by Sch9 in vitro; i.e. at least one of the residues should be Sch9 target
Rim15	YFL033C	S1061	18513215	In vitro kinase assay; signal abolished in Rim15-S1061A; mass spectrometry
