## Supplementary table S3C for "Chemical genetics of AGC-kinases reveals shared targets of Ypk1, Protein Kinase A and Sch9"

target	sysName	sites	reference [PMID]	comments
Maf1	YDR005C	S90; S101; S177; S178; S209; S210	17005718	Maf1 fragment 1-200 AA is phosphorylated by Tpk1 in vitro; but not fragment 231-395
Cki1	YLR133W	S30; S85	12105205
Rim15	YFL033C	S709; S1094; S1416; S1463; S1661	9744870	GST�Rim15p-S709A/S1094A/S1416A/S1463A/S1661A quintuple mutant protein is not inhibited in vitro by PKA
Yak1	YJL141C	S295	16751660	four PKA consensus sites
Ssn2	YDR443C	S608	15225552	PKA phosphorylates fusion protein with part of Srb9 that contains S608 in vitro. No phosphorylation if S608A. Fusion with second site in PKA motif is not phosphorylated.
Cdc20	YGL116W	S52; S88	14743219	Phosphorylation of Cdc20-S22A and Cdc20-S52AS88A by PKA (Tpk1/2) in vitro is reduced compared to Cdc20
Msn2	YMR037C	S620	11782433	In vitro kinase assay with GST-Msn2(567-704) where signal is absent in serine-to-alanine quadruple mutant; potential further p-sites in NLS: S625; S633; ?; rapamycin does not affect S620 phosphorylation
Bcy1	YIL033C	S145	3288630	In vitro assay + amino acid analysis with AA substitutions
Atg1	YGL180W	S508; S515	16172400	In vitro and in vivo phosphorylation abolished if both S508 and S515 are mutated
Adr1	YDR216W	S230	2644045	Adr1 fragment containing S230 is not phosphorylated by bovine PKA if S230 is mutated; peptide AA 222-231 is phosphorylated by PKA
Pfk2	YMR205C	T157; S644	12755632	In vitro phosphorylation
Nth1	YDR001C	S20; S21; 60; S83	�22320399	MS evidence after in vitro phosphorylation
Pde1	YGL248W	S252	9880329	In vitro phosphorylation of Pde1 by PKA is reduced in Pde1-S252A mutant; there are further PKA consensus motifs
Pat1	YCR077C	S456; S457	21925385	In vitro kinase assay; phosphorylation abolished if mutating both sites to A
