## Supplementary table S4 for "Chemical genetics of AGC-kinases reveals shared targets of Ypk1, Protein Kinase A and Sch9"

### Sheet: Sheet1
wtas	TB50a SCH9::SCH9wt(pRS304) ypk1::Kan ypk2::HphNT pRS416-YPK1wt	MPP90
sch9as	TB50a SCH9::sch9-T492G(pRS304) ypk1::Kan ypk2::HphNT pRS416-YPK1wt	MPP84
pkaas	TB50a tpk1-M164G tpk2-M147G tpk3-M165G SCH9::SCH9wt(pRS304) ypk1::Kan ypk2::HphNT pRS416-YPK1wt	MPP86
Tab. S4: S. cerevisiae strains used in this study
Referred to as	Genotype	Name
pkaas+sch9as	TB50a tpk1-M164G tpk2-M147G tpk3-M165G SCH9::sch9-T492G(pRS304) ypk1::Kan ypk2::HphNT pRS416-YPK1wt	MPP88
ypk1as	TB50a SCH9::SCH9wt(pRS304) ypk1::Kan ypk2::HphNT pRS416-ypk1-L424G	MPP91
pkaas+ypk1as	TB50a tpk1-M164G tpk2-M147G tpk3-M165G SCH9::SCH9wt(pRS304) ypk1::Kan ypk2::HphNT pRS416-ypk1-L424G	MPP87
wtas NTH1-3xFLAG	TB50a SCH9::SCH9wt(pRS304) ypk1::Kan ypk2::HphNT pRS416-YPK1wt NTH1-3xFLAG::HIS3	yMJP012
pkaas NTH1-3xFLAG	TB50a tpk1-M164G tpk2-M147G tpk3-M165G SCH9::SCH9wt(pRS304) ypk1::Kan ypk2::HphNT pRS416-YPK1wt NTH1-3xFLAG::HIS3	yMJP010
ypk1as NTH1-3xFLAG	TB50a SCH9::SCH9wt(pRS304) ypk1::Kan ypk2::HphNT pRS416-ypk1-L424G NTH1-3xFLAG::HIS3	yMJP009
pkaas+ypk1as NTH1-3xFLAG	TB50a tpk1-M164G tpk2-M147G tpk3-M165G SCH9::SCH9wt(pRS304) ypk1::Kan ypk2::HphNT pRS416-ypk1-L424G NTH1-3xFLAG::HIS3	yMJP040
wtas nth1-5A-3xFLAG	TB50a SCH9::SCH9wt(pRS304) ypk1::Kan ypk2::HphNT pRS416-YPK1wt nth1-S20A,S21A,T58A,S60A,S83A-3xFLAG::HIS3	yMJP033
nth1Δ	TB50a SCH9::SCH9wt(pRS304) ypk1::Kan ypk2::HphNT pRS416-YPK1wt nth1Δ::NatNT2	yMJP013
